# *SMAP design*: A multiplex PCR amplicon and gRNA design tool to screen for natural and CRISPR-induced genetic variation

**DOI:** 10.1101/2022.07.21.500617

**Authors:** Ward Develtere, Evelien Waegneer, Kevin Debray, Sabine Van Glabeke, Steven Maere, Tom Ruttink, Thomas B. Jacobs

## Abstract

Multiplex amplicon sequencing is a versatile method to identify genetic variation in natural or mutagenized populations through eco-tilling or multiplex CRISPR screens. Such genotyping screens require reliable and specific primer designs, combined with simultaneous gRNA design for CRISPR screens. Unfortunately, current tools are unable to combine multiplex gRNA and primer design into a high-throughput and easy-to-use manner with high design flexibility. Here, we report the development of a bioinformatics tool called *SMAP design* to overcome these limitations. We tested *SMAP design* on several plant and non-plant genomes and obtained designs for more than 80-90% of the target genes, depending on the genome and gene family. We validated the primer designs with Illumina multiplex amplicon sequencing and Sanger sequencing in Arabidopsis and soybean. We also used *SMAP design* to perform eco-tilling by tilling PCR amplicons across nine candidate genes putatively associated with haploid induction in *Cichorium intybus*. We screened 60 accessions of chicory and witloof and identified thirteen knockout haplotypes and their carriers. *SMAP design* is an easy-to-use command-line tool that generates highly specific gRNA and/or primer designs for any number of loci for CRISPR or natural variation screens and is compatible with other SMAP modules for seamless downstream analysis.
