## Supplementary Table S3 for "*SMAP design*: A multiplex PCR amplicon and gRNA design tool to screen for natural and CRISPR-induced genetic variation"

### Sheet: Pools
Accession	Genotype	Pool_size	Technical_replicate	Genotype_ID
Cichorium intybus var. sativum	V644	1	1	I1625_1
Cichorium intybus var. sativum	V644	1	2	I1625_2
Cichorium intybus var. sativum	V644	1	3	I1625_3
Cichorium intybus var. sativum	V644	1	4	I1625_4
Cichorium intybus var. sativum	V644	1	5	I1625_5
Cichorium intybus var. sativum	L9001 (reference)	1	1	I1624_1
Cichorium intybus var. sativum	L9001 (reference)	1	2	I1624_2
Cichorium intybus var. sativum	L9001 (reference)	1	3	I1624_3
Cichorium intybus var. sativum	L9001 (reference)	1	4	I1624_4
Cichorium intybus var. sativum	L9001 (reference)	1	5	I1624_5
Cichorium intybus var. sativum	L9001 (reference)	1	6	I1624_6
Cichorium intybus var. sativum	Slezka	9	1	P2088
Cichorium intybus var. sativum	Vilmorin ameliore	10	1	P2051
Cichorium intybus var. sativum	Vilmorin ameliore	10	1	P2052
Cichorium intybus var. sativum	Vilmorin ameliore	10	1	P2053
Cichorium intybus var. sativum	Pevele	10	1	P2054
Cichorium intybus var. sativum	Pevele	10	1	P2055
Cichorium intybus var. sativum	Pevele	10	1	P2056
Cichorium intybus var. sativum	Fruitosa	10	1	P2057
Cichorium intybus var. sativum	Fruitosa	10	1	P2058
Cichorium intybus var. sativum	Fruitosa	10	1	P2059
Cichorium intybus var. sativum	Cassel	10	1	P2060
Cichorium intybus var. sativum	Cassel	10	1	P2061
Cichorium intybus var. sativum	Cassel	10	1	P2062
Cichorium intybus var. sativum	Orchies	10	1	P2063
Cichorium intybus var. sativum	Orchies	10	1	P2064
Cichorium intybus var. sativum	Sechic	10	1	P2066
Cichorium intybus var. sativum	Sechic	10	1	P2067
Cichorium intybus var. sativum	Sechic	10	1	P2068
Cichorium intybus var. sativum	Flandres	10	1	P2069
Cichorium intybus var. sativum	Flandres	10	1	P2070
Cichorium intybus var. sativum	Flandres	10	1	P2071
Cichorium intybus var. sativum	Tilda	10	1	P2072
Cichorium intybus var. sativum	Tilda	10	1	P2073
Cichorium intybus var. sativum	Tilda	10	1	P2074
Cichorium intybus var. sativum	Fredonia	10	1	P2075
Cichorium intybus var. sativum	Fredonia	10	1	P2076
Cichorium intybus var. sativum	Fredonia	10	1	P2077
Cichorium intybus var. sativum	Polanowicka	10	1	P2078
Cichorium intybus var. sativum	Polanowicka	10	1	P2079
Cichorium intybus var. sativum	Polanowicka	10	1	P2080
Cichorium intybus var. sativum	Kujawska	10	1	P2081
Cichorium intybus var. sativum	Kujawska	10	1	P2082
Cichorium intybus var. sativum	Kujawska	10	1	P2083
Cichorium intybus var. sativum	Vilmorin la prod.	10	1	P2084
Cichorium intybus var. sativum	Vilmorin la prod.	10	1	P2085
Cichorium intybus var. sativum	Vilmorin la prod.	10	1	P2086
Cichorium intybus var. sativum	Slezka	10	1	P2087
Cichorium intybus var. sativum	Slezka	10	1	P2089
Cichorium intybus var. sativum	Inula (o.)	10	1	P2090
Cichorium intybus var. sativum	Inula (o.)	10	1	P2091
Cichorium intybus var. sativum	Inula (o.)	10	1	P2092
Cichorium intybus var. sativum	Dageraad	10	1	P2093
Cichorium intybus var. sativum	Dageraad	10	1	P2094
Cichorium intybus var. sativum	Dageraad	10	1	P2095
Cichorium intybus var. sativum	Halle	10	1	P2096
Cichorium intybus var. sativum	Halle	10	1	P2097
Cichorium intybus var. sativum	Halle	10	1	P2098
Cichorium intybus var. sativum	VanHollebeke licht	10	1	P2099
Cichorium intybus var. sativum	VanHollebeke licht	10	1	P2100
Cichorium intybus var. sativum	VanHollebeke licht	10	1	P2101
Cichorium intybus var. sativum	VanHollebeke bruin	10	1	P2102
Cichorium intybus var. sativum	VanHollebeke bruin	10	1	P2103
Cichorium intybus var. sativum	VanHollebeke bruin	10	1	P2104
Cichorium intybus var. sativum	Albino	10	1	P2105
Cichorium intybus var. sativum	Albino	10	1	P2106
Cichorium intybus var. sativum	Albino	10	1	P2107
Cichorium intybus var. sativum	Witbloem	10	1	P2109
Cichorium intybus var. sativum	Witbloem	10	1	P2110
Cichorium intybus var. sativum	Dobbels	10	1	P2111
Cichorium intybus var. sativum	Dobbels	10	1	P2112
Cichorium intybus var. sativum	Dobbels	10	1	P2113
Cichorium intybus var. sativum	Sabau3 vr	10	1	P2114
Cichorium intybus var. sativum	Sabau3 vr	10	1	P2115
Cichorium intybus var. sativum	Sabau3 vr	10	1	P2116
Cichorium intybus var. sativum	Bergues vr	10	1	P2117
Cichorium intybus var. sativum	Bergues vr	10	1	P2118
Cichorium intybus var. sativum	Bergues vr	10	1	P2119
Cichorium intybus var. sativum	Candi vr	10	1	P2120
Cichorium intybus var. sativum	Candi vr	10	1	P2121
Cichorium intybus var. sativum	Candi vr	10	1	P2122
Cichorium intybus var. sativum	Ardres vr	10	1	P2123
Cichorium intybus var. sativum	Ardres vr	10	1	P2124
Cichorium intybus var. sativum	Ardres vr	10	1	P2125
Cichorium intybus var. sativum	Spicak	10	1	P2126
Cichorium intybus var. sativum	Spicak	10	1	P2127
Cichorium intybus var. sativum	Spicak	10	1	P2128
Cichorium intybus var. sativum	Novipa	10	1	P2129
Cichorium intybus var. sativum	Novipa	10	1	P2130
Cichorium intybus var. sativum	Novipa	10	1	P2131
Cichorium intybus var. sativum	Schepens Olsene	10	1	P2132
Cichorium intybus var. sativum	Schepens Olsene	10	1	P2133
Cichorium intybus var. sativum	Schepens Olsene	10	1	P2134
Cichorium intybus var. sativum	Maagdenburger	10	1	P2135
Cichorium intybus var. sativum	Maagdenburger	10	1	P2136
Cichorium intybus var. sativum	Maagdenburger	10	1	P2137
Cichorium intybus var. sativum	Eva	10	1	P2138
Cichorium intybus var. sativum	Eva	10	1	P2139
Cichorium intybus var. sativum	Eva	10	1	P2140
Cichorium intybus var. sativum	Madona	10	1	P2141
Cichorium intybus var. sativum	Madona	10	1	P2142
Cichorium intybus var. sativum	Madona	10	1	P2143
Cichorium intybus var. sativum	Hicor	10	1	P2144
Cichorium intybus var. sativum	Hicor	10	1	P2145
Cichorium intybus var. sativum	Hicor	10	1	P2146
Cichorium intybus var. sativum	Transsilvania	10	1	P2147
Cichorium intybus var. sativum	Transsilvania	10	1	P2148
Cichorium intybus var. sativum	Transsilvania	10	1	P2149_1
Cichorium intybus var. sativum	Transsilvania	10	1	P2149_2
Cichorium intybus var. sativum	Donor reg	10	1	P2150
Cichorium intybus var. sativum	Donor reg	10	1	P2151
Cichorium intybus var. sativum	Donor reg	10	1	P2152
Cichorium intybus var. sativum	Fredonia nova	10	1	P2153
Cichorium intybus var. sativum	Fredonia nova	10	1	P2154
Cichorium intybus var. sativum	Fredonia nova	10	1	P2155
Cichorium intybus var. foliosum	Catalogna gigante di Chioggia	3	1	P2177
Cichorium intybus var. foliosum	Pan di Zucchero	5	1	P2175
Cichorium intybus var. foliosum	Zuccherina di Trieste	5	1	P2187
Cichorium intybus var. foliosum	Litouwen 1	5	1	P2202
Cichorium intybus var. foliosum	Grumolo biondo	6	1	P2183
Cichorium intybus var. foliosum	Zuccherina di Trieste	6	1	P2188
Cichorium intybus var. foliosum	Selvatica da campo	6	1	P2196
Cichorium intybus var. foliosum	Spadona	6	1	P2198
Cichorium intybus var. foliosum	Spadona	6	1	P2199
Cichorium intybus var. foliosum	Palla Rossa Tardiva	6	1	P2222
Cichorium intybus var. foliosum	Pan di Zucchero	7	1	P2174
Cichorium intybus var. foliosum	Pan di Zucchero	7	1	P2176
Cichorium intybus var. foliosum	Zuccherina di Trieste	7	1	P2186
Cichorium intybus var. foliosum	Catalogna puntarelle a foglie strette	7	1	P2192
Cichorium intybus var. foliosum	Litouwen 1	7	1	P2201
Cichorium intybus var. foliosum	Litouwen 1	7	1	P2203
Cichorium intybus var. foliosum	Palla Rossa Tardiva	7	1	P2223
Cichorium intybus var. foliosum	Grumolo verde scuro	8	1	P2181
Cichorium intybus var. foliosum	Catalogna puntarelle a foglie strette	8	1	P2193
Cichorium intybus var. foliosum	Hongarije blauw	8	1	P2206
Cichorium intybus var. foliosum	Rossa di Treviso	9	1	P2170
Cichorium intybus var. foliosum	Van Assche zeer vroeg	9	1	P2229
Cichorium intybus var. foliosum	Rossa di Verona	10	1	P2159
Cichorium intybus var. foliosum	Rossa di Verona	10	1	P2161
Cichorium intybus var. foliosum	Variegata di Chioggia	10	1	P2162
Cichorium intybus var. foliosum	Variegata di Chioggia	10	1	P2164
Cichorium intybus var. foliosum	Rossa di Treviso	10	1	P2168
Cichorium intybus var. foliosum	Rossa di Treviso	10	1	P2169
Cichorium intybus var. foliosum	Bianca di Milano	10	1	P2171
Cichorium intybus var. foliosum	Bianca di Milano	10	1	P2172
Cichorium intybus var. foliosum	Bianca di Milano	10	1	P2173
Cichorium intybus var. foliosum	Grumolo verde scuro	10	1	P2180
Cichorium intybus var. foliosum	Grumolo verde scuro	10	1	P2182
Cichorium intybus var. foliosum	Catalogna a foglia frastagliata	10	1	P2189
Cichorium intybus var. foliosum	Catalogna a foglia frastagliata	10	1	P2190
Cichorium intybus var. foliosum	Catalogna a foglia frastagliata	10	1	P2191
Cichorium intybus var. foliosum	Hongarije blauw	10	1	P2204
Cichorium intybus var. foliosum	Hongarije blauw	10	1	P2205
Cichorium intybus var. foliosum	Polen	10	1	P2207
Cichorium intybus var. foliosum	Polen	10	1	P2208
Cichorium intybus var. foliosum	Polen	10	1	P2209
Cichorium intybus var. foliosum	Medusa	10	1	P2213
Cichorium intybus var. foliosum	Medusa	10	1	P2214
Cichorium intybus var. foliosum	Medusa	10	1	P2215
Cichorium intybus var. foliosum	Adria	10	1	P2216
Cichorium intybus var. foliosum	Adria	10	1	P2217
Cichorium intybus var. foliosum	Adria	10	1	P2218
Cichorium intybus var. foliosum	Cresola	10	1	P2219
Cichorium intybus var. foliosum	Cresola	10	1	P2220
Cichorium intybus var. foliosum	Cresola	10	1	P2221
Cichorium intybus var. foliosum	Alouette	10	1	P2225
Cichorium intybus var. foliosum	Alouette	10	1	P2226
Cichorium intybus var. foliosum	Alouette	10	1	P2227
Cichorium intybus var. foliosum	Van Assche zeer vroeg	10	1	P2230

### Sheet: Individuals
Accession	Genotype	Technical_replicate	Genotype_ID	Pool
Cichorium intybus var. sativum	Fruitosa	1	I2750	P2057
Cichorium intybus var. sativum	Fruitosa	1	I2751	P2057
Cichorium intybus var. sativum	Fruitosa	1	I2752	P2057
Cichorium intybus var. sativum	Fruitosa	1	I2753	P2057
Cichorium intybus var. sativum	Fruitosa	1	I2754	P2057
Cichorium intybus var. sativum	Fruitosa	1	I2755	P2057
Cichorium intybus var. sativum	Fruitosa	1	I2756	P2057
Cichorium intybus var. sativum	Fruitosa	1	I2757	P2057
Cichorium intybus var. sativum	Fruitosa	1	I2759	P2057
Cichorium intybus var. sativum	Cassel	1	I2760	P2060
Cichorium intybus var. sativum	Cassel	1	I2761	P2060
Cichorium intybus var. sativum	Cassel	1	I2762	P2060
Cichorium intybus var. sativum	Cassel	1	I2763	P2060
Cichorium intybus var. sativum	Cassel	1	I2764	P2060
Cichorium intybus var. sativum	Cassel	1	I2765	P2060
Cichorium intybus var. sativum	Cassel	1	I2766	P2060
Cichorium intybus var. sativum	Cassel	1	I2767	P2060
Cichorium intybus var. sativum	Cassel	1	I2768	P2060
Cichorium intybus var. sativum	Cassel	1	I2769	P2060
Cichorium intybus var. sativum	Sechic	1	I2770	P2066
Cichorium intybus var. sativum	Sechic	1	I2771	P2066
Cichorium intybus var. sativum	Sechic	1	I2772	P2066
Cichorium intybus var. sativum	Sechic	1	I2773	P2066
Cichorium intybus var. sativum	Sechic	1	I2774	P2066
Cichorium intybus var. sativum	Sechic	1	I2775	P2066
Cichorium intybus var. sativum	Sechic	1	I2776	P2066
Cichorium intybus var. sativum	Sechic	1	I2777	P2066
Cichorium intybus var. sativum	Sechic	1	I2778	P2066
Cichorium intybus var. sativum	Sechic	1	I2779	P2066
Cichorium intybus var. sativum	Flandres	1	I2780	P2071
Cichorium intybus var. sativum	Flandres	1	I2781	P2071
Cichorium intybus var. sativum	Flandres	1	I2782	P2071
Cichorium intybus var. sativum	Flandres	1	I2783	P2071
Cichorium intybus var. sativum	Flandres	1	I2784	P2071
Cichorium intybus var. sativum	Flandres	1	I2785	P2071
Cichorium intybus var. sativum	Flandres	1	I2786	P2071
Cichorium intybus var. sativum	Flandres	1	I2787	P2071
Cichorium intybus var. sativum	Flandres	1	I2788	P2071
Cichorium intybus var. sativum	Flandres	1	I2789	P2071
Cichorium intybus var. sativum	Polanowicka	1	I2790	P2079
Cichorium intybus var. sativum	Polanowicka	1	I2791	P2079
Cichorium intybus var. sativum	Polanowicka	1	I2793	P2079
Cichorium intybus var. sativum	Polanowicka	1	I2794	P2079
Cichorium intybus var. sativum	Polanowicka	1	I2795	P2079
Cichorium intybus var. sativum	Polanowicka	1	I2796	P2079
Cichorium intybus var. sativum	Polanowicka	1	I2797	P2079
Cichorium intybus var. sativum	Polanowicka	1	I2798	P2079
Cichorium intybus var. sativum	Polanowicka	1	I2799	P2079
Cichorium intybus var. sativum	Vilmorin la prod.	1	I2800	P2085
Cichorium intybus var. sativum	Vilmorin la prod.	1	I2801	P2085
Cichorium intybus var. sativum	Vilmorin la prod.	1	I2802	P2085
Cichorium intybus var. sativum	Vilmorin la prod.	1	I2803	P2085
Cichorium intybus var. sativum	Vilmorin la prod.	1	I2804	P2085
Cichorium intybus var. sativum	Vilmorin la prod.	1	I2805	P2085
Cichorium intybus var. sativum	Vilmorin la prod.	1	I2806	P2085
Cichorium intybus var. sativum	Vilmorin la prod.	1	I2807	P2085
Cichorium intybus var. sativum	Vilmorin la prod.	1	I2808	P2085
Cichorium intybus var. sativum	Vilmorin la prod.	1	I2809	P2085
Cichorium intybus var. sativum	Witbloem	1	I2810	P2109
Cichorium intybus var. sativum	Witbloem	1	I2811	P2109
Cichorium intybus var. sativum	Witbloem	1	I2812	P2109
Cichorium intybus var. sativum	Witbloem	1	I2813	P2109
Cichorium intybus var. sativum	Witbloem	1	I2814	P2109
Cichorium intybus var. sativum	Witbloem	1	I2815	P2109
Cichorium intybus var. sativum	Witbloem	1	I2816	P2109
Cichorium intybus var. sativum	Witbloem	1	I2817	P2109
Cichorium intybus var. sativum	Witbloem	1	I2818	P2109
Cichorium intybus var. sativum	Witbloem	1	I2820	P2110
Cichorium intybus var. sativum	Witbloem	1	I2821	P2110
Cichorium intybus var. sativum	Witbloem	1	I2822	P2110
Cichorium intybus var. sativum	Witbloem	1	I2823	P2110
Cichorium intybus var. sativum	Witbloem	1	I2824	P2110
Cichorium intybus var. sativum	Witbloem	1	I2825	P2110
Cichorium intybus var. sativum	Witbloem	1	I2826	P2110
Cichorium intybus var. sativum	Witbloem	1	I2827	P2110
Cichorium intybus var. sativum	Witbloem	1	I2828	P2110
Cichorium intybus var. sativum	Witbloem	1	I2829	P2110
Cichorium intybus var. sativum	Sabau3 vr	1	I2830	P2115
Cichorium intybus var. sativum	Sabau3 vr	1	I2831	P2115
Cichorium intybus var. sativum	Sabau3 vr	1	I2832	P2115
Cichorium intybus var. sativum	Sabau3 vr	1	I2833	P2115
Cichorium intybus var. sativum	Sabau3 vr	1	I2834	P2115
Cichorium intybus var. sativum	Sabau3 vr	1	I2835	P2115
Cichorium intybus var. sativum	Sabau3 vr	1	I2836	P2115
Cichorium intybus var. sativum	Sabau3 vr	1	I2837	P2115
Cichorium intybus var. sativum	Sabau3 vr	1	I2838	P2115
Cichorium intybus var. sativum	Sabau3 vr	1	I2839	P2115
Cichorium intybus var. sativum	Bergues vr	1	I2840	P2117
Cichorium intybus var. sativum	Bergues vr	1	I2841	P2117
Cichorium intybus var. sativum	Bergues vr	1	I2842	P2117
Cichorium intybus var. sativum	Bergues vr	1	I2843	P2117
Cichorium intybus var. sativum	Bergues vr	1	I2844	P2117
Cichorium intybus var. sativum	Bergues vr	1	I2845	P2117
Cichorium intybus var. sativum	Bergues vr	1	I2846	P2117
Cichorium intybus var. sativum	Bergues vr	1	I2847	P2117
Cichorium intybus var. sativum	Bergues vr	1	I2848	P2117
Cichorium intybus var. sativum	Bergues vr	1	I2849	P2117
Cichorium intybus var. sativum	Candi vr	1	I2850	P2120
Cichorium intybus var. sativum	Candi vr	1	I2851	P2120
Cichorium intybus var. sativum	Candi vr	1	I2852	P2120
Cichorium intybus var. sativum	Candi vr	1	I2853	P2120
Cichorium intybus var. sativum	Candi vr	1	I2854	P2120
Cichorium intybus var. sativum	Candi vr	1	I2855	P2120
Cichorium intybus var. sativum	Candi vr	1	I2856	P2120
Cichorium intybus var. sativum	Candi vr	1	I2857	P2120
Cichorium intybus var. sativum	Candi vr	1	I2858	P2120
Cichorium intybus var. sativum	Candi vr	1	I2859	P2120
Cichorium intybus var. sativum	Ardres vr	1	I2860	P2124
Cichorium intybus var. sativum	Ardres vr	1	I2861	P2124
Cichorium intybus var. sativum	Ardres vr	1	I2862	P2124
Cichorium intybus var. sativum	Ardres vr	1	I2863	P2124
Cichorium intybus var. sativum	Ardres vr	1	I2864	P2124
Cichorium intybus var. sativum	Ardres vr	1	I2865	P2124
Cichorium intybus var. sativum	Ardres vr	1	I2866	P2124
Cichorium intybus var. sativum	Ardres vr	1	I2867	P2124
Cichorium intybus var. sativum	Ardres vr	1	I2868	P2124
Cichorium intybus var. sativum	Ardres vr	1	I2869	P2124
Cichorium intybus var. sativum	Novipa	1	I2870	P2131
Cichorium intybus var. sativum	Novipa	1	I2871	P2131
Cichorium intybus var. sativum	Novipa	1	I2872	P2131
Cichorium intybus var. sativum	Novipa	1	I2873	P2131
Cichorium intybus var. sativum	Novipa	1	I2874	P2131
Cichorium intybus var. sativum	Novipa	1	I2875	P2131
Cichorium intybus var. sativum	Novipa	1	I2876	P2131
Cichorium intybus var. sativum	Novipa	1	I2877	P2131
Cichorium intybus var. sativum	Novipa	1	I2878	P2131
Cichorium intybus var. sativum	Novipa	1	I2879	P2131
Cichorium intybus var. sativum	Maagdenburger	1	I2880	P2137
Cichorium intybus var. sativum	Maagdenburger	1	I2881	P2137
Cichorium intybus var. sativum	Maagdenburger	1	I2882	P2137
Cichorium intybus var. sativum	Maagdenburger	1	I2883	P2137
Cichorium intybus var. sativum	Maagdenburger	1	I2884	P2137
Cichorium intybus var. sativum	Maagdenburger	1	I2885	P2137
Cichorium intybus var. sativum	Maagdenburger	1	I2886	P2137
Cichorium intybus var. sativum	Maagdenburger	1	I2887	P2137
Cichorium intybus var. sativum	Maagdenburger	1	I2888	P2137
Cichorium intybus var. sativum	Transsilvania	1	I2890	P2147
Cichorium intybus var. sativum	Transsilvania	1	I2892	P2147
Cichorium intybus var. sativum	Transsilvania	1	I2893	P2147
Cichorium intybus var. sativum	Transsilvania	1	I2894	P2147
Cichorium intybus var. sativum	Transsilvania	1	I2895	P2147
Cichorium intybus var. sativum	Transsilvania	1	I2896	P2147
Cichorium intybus var. sativum	Transsilvania	1	I2897	P2147
Cichorium intybus var. sativum	Transsilvania	1	I2898	P2147
Cichorium intybus var. sativum	Transsilvania	1	I2899	P2147
Cichorium intybus var. foliosum	Rossa di Treviso	1	I2900	P2170
Cichorium intybus var. foliosum	Rossa di Treviso	1	I2901	P2170
Cichorium intybus var. foliosum	Rossa di Treviso	1	I2902	P2170
Cichorium intybus var. foliosum	Rossa di Treviso	1	I2903	P2170
Cichorium intybus var. foliosum	Rossa di Treviso	1	I2904	P2170
Cichorium intybus var. foliosum	Rossa di Treviso	1	I2905	P2170
Cichorium intybus var. foliosum	Rossa di Treviso	1	I2906	P2170
Cichorium intybus var. foliosum	Rossa di Treviso	1	I2907	P2170
Cichorium intybus var. foliosum	Rossa di Treviso	1	I2908	P2170
Cichorium intybus var. foliosum	Pan di Zucchero	1	I2909	P2174
Cichorium intybus var. foliosum	Pan di Zucchero	1	I2910	P2174
Cichorium intybus var. foliosum	Pan di Zucchero	1	I2911	P2174
Cichorium intybus var. foliosum	Pan di Zucchero	1	I2913	P2174
Cichorium intybus var. foliosum	Pan di Zucchero	1	I2914	P2174
Cichorium intybus var. foliosum	Pan di Zucchero	1	I2915	P2174
Cichorium intybus var. foliosum	Pan di Zucchero	1	I2916	P2176
Cichorium intybus var. foliosum	Pan di Zucchero	1	I2917	P2176
Cichorium intybus var. foliosum	Pan di Zucchero	1	I2918	P2176
Cichorium intybus var. foliosum	Pan di Zucchero	1	I2919	P2176
Cichorium intybus var. foliosum	Pan di Zucchero	1	I2921	P2176
Cichorium intybus var. foliosum	Pan di Zucchero	1	I2922	P2176
Cichorium intybus var. foliosum	Catalogna gigante di Chioggia	1	I2924	P2177
Cichorium intybus var. foliosum	Grumolo verde scuro	1	I2926	P2180
Cichorium intybus var. foliosum	Grumolo verde scuro	1	I2927	P2180
Cichorium intybus var. foliosum	Grumolo verde scuro	1	I2929	P2180
Cichorium intybus var. foliosum	Grumolo verde scuro	1	I2930	P2180
Cichorium intybus var. foliosum	Grumolo verde scuro	1	I2931	P2180
Cichorium intybus var. foliosum	Grumolo verde scuro	1	I2932	P2180
Cichorium intybus var. foliosum	Grumolo verde scuro	1	I2934	P2180
Cichorium intybus var. foliosum	Grumolo biondo	1	I2936	P2183
Cichorium intybus var. foliosum	Grumolo biondo	1	I2938	P2183
Cichorium intybus var. foliosum	Grumolo biondo	1	I2939	P2183
Cichorium intybus var. foliosum	Grumolo biondo	1	I2940	P2183
Cichorium intybus var. foliosum	Grumolo biondo	1	I2941	P2183
Cichorium intybus var. foliosum	Zuccherina di Trieste	1	I2942	P2188
Cichorium intybus var. foliosum	Zuccherina di Trieste	1	I2944	P2188
Cichorium intybus var. foliosum	Zuccherina di Trieste	1	I2945	P2188
Cichorium intybus var. foliosum	Zuccherina di Trieste	1	I2946	P2188
Cichorium intybus var. foliosum	Zuccherina di Trieste	1	I2947	P2188
Cichorium intybus var. foliosum	Catalogna a foglia frastagliata	1	I2948	P2189
Cichorium intybus var. foliosum	Catalogna a foglia frastagliata	1	I2950	P2189
Cichorium intybus var. foliosum	Catalogna a foglia frastagliata	1	I2952	P2189
Cichorium intybus var. foliosum	Catalogna a foglia frastagliata	1	I2953	P2189
Cichorium intybus var. foliosum	Catalogna a foglia frastagliata	1	I2954	P2189
Cichorium intybus var. foliosum	Catalogna a foglia frastagliata	1	I2955	P2189
Cichorium intybus var. foliosum	Catalogna a foglia frastagliata	1	I2957	P2189
Cichorium intybus var. foliosum	Catalogna puntarelle a foglie strette	1	I2958	P2192
Cichorium intybus var. foliosum	Catalogna puntarelle a foglie strette	1	I2959	P2192
Cichorium intybus var. foliosum	Catalogna puntarelle a foglie strette	1	I2961	P2192
Cichorium intybus var. foliosum	Catalogna puntarelle a foglie strette	1	I2962	P2192
Cichorium intybus var. foliosum	Catalogna puntarelle a foglie strette	1	I2963	P2192
Cichorium intybus var. foliosum	Catalogna puntarelle a foglie strette	1	I2964	P2192
Cichorium intybus var. foliosum	Catalogna puntarelle a foglie strette	1	I2965	P2193
Cichorium intybus var. foliosum	Catalogna puntarelle a foglie strette	1	I2966	P2193
Cichorium intybus var. foliosum	Catalogna puntarelle a foglie strette	1	I2967	P2193
Cichorium intybus var. foliosum	Catalogna puntarelle a foglie strette	1	I2969	P2193
Cichorium intybus var. foliosum	Catalogna puntarelle a foglie strette	1	I2970	P2193
Cichorium intybus var. foliosum	Catalogna puntarelle a foglie strette	1	I2971	P2193
Cichorium intybus var. foliosum	Catalogna puntarelle a foglie strette	1	I2972	P2193
Cichorium intybus var. foliosum	Spadona	1	I2973	P2198
Cichorium intybus var. foliosum	Spadona	1	I2975	P2198
Cichorium intybus var. foliosum	Spadona	1	I2976	P2198
Cichorium intybus var. foliosum	Spadona	1	I2977	P2198
Cichorium intybus var. foliosum	Spadona	1	I2978	P2198
Cichorium intybus var. foliosum	Litouwen 1	1	I2979	P2203
Cichorium intybus var. foliosum	Litouwen 1	1	I2981	P2203
Cichorium intybus var. foliosum	Litouwen 1	1	I2982	P2203
Cichorium intybus var. foliosum	Litouwen 1	1	I2983	P2203
Cichorium intybus var. foliosum	Litouwen 1	1	I2984	P2203
Cichorium intybus var. foliosum	Litouwen 1	1	I2985	P2203
Cichorium intybus var. foliosum	Hongarije blauw	1	I2987	P2204
Cichorium intybus var. foliosum	Hongarije blauw	1	I2988	P2204
Cichorium intybus var. foliosum	Hongarije blauw	1	I2989	P2204
Cichorium intybus var. foliosum	Hongarije blauw	1	I2990	P2204
Cichorium intybus var. foliosum	Hongarije blauw	1	I2991	P2204
Cichorium intybus var. foliosum	Hongarije blauw	1	I2992	P2204
Cichorium intybus var. foliosum	Hongarije blauw	1	I2993	P2204
Cichorium intybus var. foliosum	Hongarije blauw	1	I2994	P2204
Cichorium intybus var. foliosum	Hongarije blauw	1	I2995	P2204
Cichorium intybus var. foliosum	Hongarije blauw	1	I2996	P2205
Cichorium intybus var. foliosum	Hongarije blauw	1	I2998	P2205
Cichorium intybus var. foliosum	Hongarije blauw	1	I2999	P2205
Cichorium intybus var. foliosum	Hongarije blauw	1	I3000	P2205
Cichorium intybus var. foliosum	Hongarije blauw	1	I3001	P2205
Cichorium intybus var. foliosum	Hongarije blauw	1	I3002	P2205
Cichorium intybus var. foliosum	Hongarije blauw	1	I3003	P2205
Cichorium intybus var. foliosum	Hongarije blauw	1	I3004	P2205
Cichorium intybus var. foliosum	Hongarije blauw	1	I3005	P2205
Cichorium intybus var. foliosum	Hongarije blauw	1	I3006	P2206
Cichorium intybus var. foliosum	Hongarije blauw	1	I3007	P2206
Cichorium intybus var. foliosum	Hongarije blauw	1	I3008	P2206
Cichorium intybus var. foliosum	Hongarije blauw	1	I3009	P2206
Cichorium intybus var. foliosum	Hongarije blauw	1	I3010	P2206
Cichorium intybus var. foliosum	Hongarije blauw	1	I3011	P2206
Cichorium intybus var. foliosum	Hongarije blauw	1	I3012	P2206
Cichorium intybus var. foliosum	Hongarije blauw	1	I3013	P2206
Cichorium intybus var. foliosum	Polen	1	I3014	P2207
Cichorium intybus var. foliosum	Polen	1	I3015	P2207
Cichorium intybus var. foliosum	Polen	1	I3016	P2207
Cichorium intybus var. foliosum	Polen	1	I3017	P2207
Cichorium intybus var. foliosum	Polen	1	I3018	P2207
Cichorium intybus var. foliosum	Polen	1	I3019	P2207
Cichorium intybus var. foliosum	Polen	1	I3020	P2207
Cichorium intybus var. foliosum	Polen	1	I3021	P2207
Cichorium intybus var. foliosum	Polen	1	I3022	P2207
Cichorium intybus var. foliosum	Polen	1	I3023	P2207
Cichorium intybus var. foliosum	Polen	1	I3024	P2209
Cichorium intybus var. foliosum	Polen	1	I3025	P2209
Cichorium intybus var. foliosum	Polen	1	I3026	P2209
Cichorium intybus var. foliosum	Polen	1	I3027	P2209
Cichorium intybus var. foliosum	Polen	1	I3028	P2209
Cichorium intybus var. foliosum	Polen	1	I3029	P2209
Cichorium intybus var. foliosum	Polen	1	I3030	P2209
Cichorium intybus var. foliosum	Polen	1	I3031	P2209
Cichorium intybus var. foliosum	Polen	1	I3032	P2209
Cichorium intybus var. foliosum	Cresola	1	I3034	P2220
Cichorium intybus var. foliosum	Cresola	1	I3035	P2220
Cichorium intybus var. foliosum	Cresola	1	I3036	P2220
Cichorium intybus var. foliosum	Cresola	1	I3037	P2220
Cichorium intybus var. foliosum	Cresola	1	I3038	P2220
Cichorium intybus var. foliosum	Cresola	1	I3039	P2220
Cichorium intybus var. foliosum	Cresola	1	I3040	P2220
Cichorium intybus var. foliosum	Cresola	1	I3041	P2220
Cichorium intybus var. foliosum	Cresola	1	I3042	P2220
Cichorium intybus var. foliosum	Cresola	1	I3043	P2220
Cichorium intybus var. foliosum	Palla Rossa Tardiva	1	I3044	P2222
Cichorium intybus var. foliosum	Palla Rossa Tardiva	1	I3045	P2222
Cichorium intybus var. foliosum	Palla Rossa Tardiva	1	I3046	P2222
Cichorium intybus var. foliosum	Palla Rossa Tardiva	1	I3047	P2222
Cichorium intybus var. foliosum	Palla Rossa Tardiva	1	I3048	P2222
Cichorium intybus var. foliosum	Palla Rossa Tardiva	1	I3049	P2222
Cichorium intybus var. sativum	Bergues vr	1	I3050	P2118
Cichorium intybus var. sativum	Bergues vr	1	I3051	P2118
Cichorium intybus var. sativum	Bergues vr	1	I3052	P2118
Cichorium intybus var. sativum	Bergues vr	1	I3053	P2118
Cichorium intybus var. sativum	Bergues vr	1	I3054	P2118
Cichorium intybus var. sativum	Bergues vr	1	I3055	P2118
Cichorium intybus var. sativum	Bergues vr	1	I3056	P2118
Cichorium intybus var. sativum	Bergues vr	1	I3057	P2118
Cichorium intybus var. sativum	Bergues vr	1	I3058	P2118
Cichorium intybus var. sativum	Bergues vr	1	I3059	P2118
Cichorium intybus var. foliosum	Grumolo verde scuro	1	I3060	P2182
Cichorium intybus var. foliosum	Grumolo verde scuro	1	I3061	P2182
Cichorium intybus var. foliosum	Grumolo verde scuro	1	I3063	P2182
Cichorium intybus var. foliosum	Grumolo verde scuro	1	I3064	P2182
Cichorium intybus var. foliosum	Grumolo verde scuro	1	I3065	P2182
Cichorium intybus var. foliosum	Grumolo verde scuro	1	I3067	P2182
Cichorium intybus var. foliosum	Grumolo verde scuro	1	I3068	P2182
Cichorium intybus var. foliosum	Grumolo verde scuro	1	I3069	P2182
Cichorium intybus var. sativum	V644	6	I1625_6	NA
Cichorium intybus var. sativum	L9001 (reference)	7	I1624_7	NA
Cichorium intybus var. sativum	L9001 (reference)	8	I1624_8	NA
