## Supplementary Table S4 for "*SMAP design*: A multiplex PCR amplicon and gRNA design tool to screen for natural and CRISPR-induced genetic variation"

### Sheet: Homology groups
Multicellular plant species	Chlamydomonas	Non-plant species			Multicellular species	Chlamydomonas	Non-plant species
HOM04D000001	HOM04x5M000013	HOM03P000009			Arabidopsis thaliana	Chlamydomonas reinhardtii	Saccharomyces cerevisiae strain S288C
HOM04D000007	HOM04x5M000016	HOM03P000013			Glycine max		Mus musculus
HOM04D000015	HOM04x5M000019	HOM03P000014			Orysa sativa		Homo sapiens
HOM04D000017	HOM04x5M000020	HOM03P000016			Physcomitrium patens
HOM04D000022	HOM04x5M000023	HOM03P000018			Solanum lycopersicum
HOM04D000029	HOM04x5M000025	HOM03P000020			Solanum tuberosum
HOM04D000030	HOM04x5M000029	HOM03P000022			Zea mays
HOM04D000031	HOM04x5M000033	HOM03P000024
HOM04D000036	HOM04x5M000036	HOM03P000028
HOM04D000038	HOM04x5M000038	HOM03P000029
HOM04D000039	HOM04x5M000042	HOM03P000030
HOM04D000049	HOM04x5M000043	HOM03P000034
HOM04D000050	HOM04x5M000045	HOM03P000036
HOM04D000069	HOM04x5M000052	HOM03P000040
HOM04D000095	HOM04x5M000057	HOM03P000043
HOM04D000116	HOM04x5M000063	HOM03P000048
HOM04D000144	HOM04x5M000064	HOM03P000049
HOM04D000162	HOM04x5M000071	HOM03P000053
HOM04D000183	HOM04x5M000074	HOM03P000056
HOM04D000204	HOM04x5M000077	HOM03P000059
HOM04D000222	HOM04x5M000100	HOM03P000062
HOM04D000241	HOM04x5M000118	HOM03P000064
HOM04D000266	HOM04x5M000119	HOM03P000065
HOM04D000285	HOM04x5M000120	HOM03P000070
HOM04D000301	HOM04x5M000127	HOM03P000072
HOM04D000324	HOM04x5M000139	HOM03P000074
HOM04D000347	HOM04x5M000141	HOM03P000075
HOM04D000370	HOM04x5M000145	HOM03P000082
HOM04D000396	HOM04x5M000147	HOM03P000083
HOM04D000419	HOM04x5M000148	HOM03P000084
HOM04D000437	HOM04x5M000149	HOM03P000085
HOM04D000456	HOM04x5M000164	HOM03P000088
HOM04D000476	HOM04x5M000166	HOM03P000092
HOM04D000501	HOM04x5M000173	HOM03P000105
HOM04D000528	HOM04x5M000191	HOM03P000123
HOM04D000548	HOM04x5M000196	HOM03P000141
HOM04D000584	HOM04x5M000197	HOM03P000158
HOM04D000605	HOM04x5M000210	HOM03P000165
HOM04D000655	HOM04x5M000216	HOM03P000181
HOM04D000686	HOM04x5M000218	HOM03P000188
HOM04D000710	HOM04x5M000219	HOM03P000189
HOM04D000733	HOM04x5M000224	HOM03P000207
HOM04D000759	HOM04x5M000233	HOM03P000208
HOM04D000812	HOM04x5M000251	HOM03P000214
HOM04D000882	HOM04x5M000271	HOM03P000217
HOM04D000899	HOM04x5M000294	HOM03P000218
HOM04D000931	HOM04x5M000298	HOM03P000237
HOM04D000959	HOM04x5M000301	HOM03P000252
HOM04D000988	HOM04x5M000346	HOM03P000282
HOM04D001007	HOM04x5M000351	HOM03P000302
HOM04D001031	HOM04x5M000353	HOM03P000309
HOM04D001066	HOM04x5M000374	HOM03P000314
HOM04D001128	HOM04x5M000377	HOM03P000321
HOM04D001169	HOM04x5M000386	HOM03P000341
HOM04D001195	HOM04x5M000423	HOM03P000372
HOM04D001222	HOM04x5M000511	HOM03P000404
HOM04D001252	HOM04x5M000516	HOM03P000425
HOM04D001296	HOM04x5M000522	HOM03P000456
HOM04D001389	HOM04x5M000589	HOM03P000505
HOM04D001424	HOM04x5M000614	HOM03P000520
HOM04D001496	HOM04x5M000623	HOM03P000527
HOM04D001532	HOM04x5M000630	HOM03P000547
HOM04D001588	HOM04x5M000665	HOM03P000599
HOM04D001653	HOM04x5M000727	HOM03P000688
HOM04D001719	HOM04x5M000794	HOM03P000767
HOM04D001771	HOM04x5M000804	HOM03P000772
HOM04D001825	HOM04x5M000948	HOM03P000778
HOM04D001890	HOM04x5M000957	HOM03P000819
HOM04D001932	HOM04x5M001149	HOM03P000828
HOM04D002002	HOM04x5M001215	HOM03P000882
HOM04D002291	HOM04x5M001368	HOM03P000947
HOM04D002439	HOM04x5M001728	HOM03P001002
HOM04D002880	HOM04x5M002474	HOM03P001036
HOM04D003543	HOM04x5M003311	HOM03P001141
HOM04D003583	HOM04x5M003345	HOM03P001259
HOM04D003871	HOM04x5M003378	HOM03P001866
HOM04D003996	HOM04x5M004062	HOM03P001976
HOM04D004111	HOM04x5M004197	HOM03P002085
HOM04D005010	HOM04x5M004754	HOM03P002416
HOM04D005151	HOM04x5M004835	HOM03P002800
HOM04D005251	HOM04x5M005397
HOM04D005293	HOM04x5M006964
HOM04D005378
HOM04D005427
HOM04D005470
HOM04D005680
HOM04D005821
HOM04D005957
HOM04D006014
HOM04D006018
HOM04D006031
HOM04D006102
HOM04D006632
HOM04D006739
HOM04D006982
